# Differential transcriptional activity of ΔNp63β is encoded by an isoform-specific C-terminus

**DOI:** 10.1101/2024.12.03.626646

**Authors:** Abby A. McCann, Morgan A. Sammons

## Abstract

p63 is a clinically-relevant transcription factor heavily involved in development and disease. Mutations in the p63 DNA-binding domain lead to severe developmental defects and overexpression of p63 plays a role in the progression of epithelial-associated cancers. Unraveling the specific biochemical mechanisms underlying these phenotypes is made challenging by the presence of multiple p63 isoforms and their shared and unique contributions to development and disease. Here, we explore the function of the p63 isoforms ΔNp63ɑ and ΔNp63β to determine the contribution of C-terminal splice variants on known and unique molecular and biochemical activities. Using RNA-seq and ChIP-seq on isoform-specific cell lines, we show that ΔNp63β regulates both canonical ΔNp63ɑ targets and a unique set of genes with varying biological functions. We demonstrate that the majority of genomic binding sites are shared, however the enhancer-associated histone modification H3K27ac is highly enriched at ΔNp63β binding sites relative to ΔNp63ɑ. An array of ΔNp63β C-terminal mutants demonstrates the importance of isoform-specific C-terminal domains in regulating these unique activities. Our results provide novel insight into differential activities of p63 C-terminal isoforms and suggest future directions for dissecting the functional relevance of these and other transcription factor isoforms in development and disease.
