## Supplementary material for "Differential transcriptional activity of ΔNp63β is encoded by an isoform-specific C-terminus": Table S1

### Sheet: Primers
Name	Sequence	Description
SL2061	TTAAACTTAAaccggtCTTGGTACCGAGCTCGGATCGCG	FWD_add AgeI site to pcDNA to make compatibale for restriction-ligation with twist library
SL2062	ACGCTAGCCAGCTTGGGT	REV_add AgeI site to pcDNA to make compatibale for restriction-ligation with twist library
SL2092	TGATCACCTGCAGGATTG	FWD_remove ∆5 domain from ∆Np63β pcDNA and TAp63β pcDNA,remove ∆TAD2 from ∆Np63β pTWIST and TAp63β pTWIST, remove ∆5 domain from ∆Np63β pCW57.1, remove delta specific domain from ∆Np63∆ pcDNA
SL2093	GACAATGCTGCAATCTGTG	REV_remove ∆5 domain from ∆Np63β pcDNA and TAp63β pcDNA
SL2089	TTTCTGAAGTAAGTGCTGG	REV_remove ∆TAD2 from ∆Np63β pTWIST and TAp63β pTWIST
SL2203	GACAATGCTGCAATCTG	REV_ remove ∆5 domain from ∆Np63β pCW57.1
SL1984	TGGCCTAACTGGCCGGTACCcctgtagcattagcccagacatgtccctactccgtaccctgtagcattagcccagacatgtccctactccgtaccctgtagcattagcccagacatgtccctactccgtacTAGACACTAGAGGGTATATA	BDS2,3x-sequence (Hermeking et al. 1997) w/ 20bps on 5 and 3' end for pgl4.24 gibson assembly- Ultramer
SL1985	TGGCCTAACTGGCCGGTACCcctgtagaattatcccagaaatttccctactccgtaccctgtagaattatcccagaaatttccctactccgtaccctgtagaattatcccagaaatttccctactccgtacTAGACACTAGAGGGTATATA	BDS2,3x-MUTANT sequence (Hermeking et al. 1997) w/ 20bps on 5 and 3' end for pgl4.24 gibson assembly- Ultramer
SL1986	TATATACCCTCTAGTGTCTAgt	REV-primer to create doublestranded 'geneblock' from SL1984 and SL1985 ultramer
SL2363	ggcaagtcTGATCACCTGCAGGATTG	FWD- add ∆5 amino acids on the end of ∆Np63β∆TAD2 pcDNA template, replace delta specific domain in ∆Np63∆ with ∆5 from ∆Np63β (pcDNA)
SL2364	agatcctTTTCTGAAGTAAGTGCTGG	REV- add ∆5 amino acids on the end of ∆Np63β∆TAD2 pcDNA template
SL2366	agatcctGTTGGCTCCCATGCC	REV- replace delta specific domain in ∆Np63∆ with ∆5 from ∆Np63βpcDNA
SL2375	tctgaaaatcccTGATCACCTGCAGGATTG	FWD- swap delta specific C-terminus in place of beta specific C-terminus (∆Np63∆5pcDNA template), add delta-specific domain to ∆Np63β∆TAD2 pcDNA template
SL2376	cttgccagacctGACAATGCTGCAATCTG	REV- swap delta specific C-terminus in place of beta specific C-terminus (∆Np63∆5pcDNA template)
SL2378	GTTGGCTCCCATGCC	REV- remove delta specific domain from ∆Np63∆ pcDNA
SL2379	ATTCCCATGATGGGC	FWD- Remove amino acids 356-408 in ∆Np63β pcDNA template
SL2380	TTTCTGAAGTAAGTGCTG	REV-Remove amino acids 356-408 in ∆Np63β pcDNA template
SL2382	cttgccagacctTTTCTGAAGTAAGTGCTGG	REV- add delta-specific domain to ∆Np63β∆TAD2 pcDNA template
SL443	CCCCACCTCTGAACAAAATGA	FWD- p63 qPCR primer
SL444	GGGTTGATAAGCTGGCTCACA	REV- p63 qPCR primer
SL85	GTGCCTGGTTCTCTTGCTCC	FWD- KRT5 qPCR primer
SL86	GACTGGCGAGACATGGTGG	REV- KRT5 qPCR primer
SL83	GCTTCTGGTGGGCAGTGAGA	FWD- KRT14 qPCR primer
SL84	AGGCGGTCATTGAGGTTCTG	REV- KRT14 qPCR primer
SL63	AAATGAATCCCCCCCTTCC	FWD- MDM2 qPCR primer
SL64	CACGAAGGGCCCAACATCT	REV- MDM2 qPCR primer
SL2333	AGACCCCCATGCCATTGAAG	FWD- SNAI2 qPCR primer
SL2334	GGCCAGCCCAGAAAAAGTTG	REV- SNAI2 qPCR primer
SL2343	AGACATCTGGAGTGTGCGTG	FWD - mir205HG qPCR primer
SL2344	CCATCTGCGGTGCTTTTTCC	REV- mir205HG qPCR primer
SL2341	CCATGAAGGGGATCGGTGTC	FWD- ANXA8 qPCR primer
SL2342	TACAGCACAAGTGACCCTGC	REV- ANXA8 qPCR primer
SL165	TGTAAGCTATGGCCCACTCCA	FWD- IL1A qPCR primer
SL166	AGAGACACAGATTGATCCATGCA	REV-IL1A qPCR primer
SL2339	GAACGTGAACGGGGAGCTG	FWD- JAG2 qPCR primer
SL2340	GTCACCTTGGCCTGGTACTC	REV- JAG2 qPCR primer
SL2345	CACACTGACAGTCATGGTCCGA	FWD- FAT2 qPCR primer
SL2346	TGGTGTCAGGAACACTTGCCTC	REV- FAT2 qPCR primer

### Sheet: Plasmids
Plasmid	Description	Vector	Restriction enzymes used	PCR products or DNA templates used for cloning	Reference
pSPAX	Packaging vector	NA	NA	NA	Addgene #12260
pMDG2	VSV-G envelope expressing plasmid	NA	NA	NA	Addgene #12259
pGL4.24	[luc2/minP]	NA	NA	NA	Promega
pNL1.1	Constitutive nLuc expression [Nluc/PGK]	NA	NA	NA	Promega
pcDNA3.1	pcDNA3.1 mammalian expression vector, cmv promoter	NA	NA	NA	Thermofisher V79020
pcDNA3.1 MCS (AgeI)	pcDNA3.1 mammalian expression vector, cmv promoter, AgeI restriction site	pcDNA3.1	NA	pcDNA3.1 SL2061 + SL2062 dsDNA product	Baniulyte et al. 2024
BDS2,3WT_PGL4.24	BDS2,3WT sequence in PGL4.24 vector	PGL4.24	KpnI+HindIII	SL1984 + SL1986 dsDNA product	Hermeking et al 1997
BDS2,3MUT_PGL4.24	BDS2,3MUT sequence in PGL4.24 vector	PGL4.24	KpnI+HindIII	SL1985 + SL1986 dsDNA product	Hermeking et al 1997
TAp63alpha_pcDNA	pcDNA3.1 mammalian expression vector expressing TA63alpha under control of the CMV promoter	pcDNA3.1 MCS (AgeI)	AgeI+BamHI	TAp63alpha_pTwist	Baniulyte et al. 2024
TAp63beta_pcDNA	pcDNA3.1 mammalian expression vector expressing TAp63beta under control of the CMV promoter	pcDNA3.1 MCS (AgeI)	AgeI+BamHI	TAp63beta_pTwist	Baniulyte et al. 2024
TAp63gamma_pcDNA	pcDNA3.1 mammalian expression vector expressing TAp63gamma under control of the CMV promoter	pcDNA3.1 MCS (AgeI)	AgeI+BamHI	TAp63gamma_pTwist	This work
TAp63delta_pcDNA	pcDNA3.1 mammalian expression vector expressing TAp63delta under control of the CMV promoter	pcDNA3.1 MCS (AgeI)	AgeI+BamHI	TAp63delta_pTwist	This work
TAp63epsilon_pcDNA	pcDNA3.1 mammalian expression vector expressing TAp63epsilon under control of the CMV promoter	pcDNA3.1 MCS (AgeI)	AgeI+BamHI	TAp63epsilon_pTwist	This work
∆Np63alpha_pcDNA	pcDNA3.1 mammalian expression vector expressing ∆Np63alpha under control of the CMV promoter	pcDNA3.1 MCS (AgeI)	AgeI+BamHI	∆Np63alpha_pTwist	Baniulyte et al. 2024
∆Np63beta_pcDNA	pcDNA3.1 mammalian expression vector expressing ∆Np63beta under control of the CMV promoter	pcDNA3.1 MCS (AgeI)	AgeI+BamHI	∆Np63beta_pTwist	Baniulyte et al. 2024
∆Np63gamma_pcDNA	pcDNA3.1 mammalian expression vector expressing ∆Np63gamma under control of the CMV promoter	pcDNA3.1 MCS (AgeI)	AgeI+BamHI	∆Np63gamma_pTwist	This work
∆Np63delta_pcDNA	pcDNA3.1 mammalian expression vector expressing ∆Np63delta under control of the CMV promoter	pcDNA3.1 MCS (AgeI)	AgeI+BamHI	∆Np63delta_pTwist	This work
∆Np63epsilon_pcDNA	pcDNA3.1 mammalian expression vector expressing ∆Np63epsilon under control of the CMV promoter	pcDNA3.1 MCS (AgeI)	AgeI+BamHI	∆Np63epsilon_pTwist	This work
pCW57.1	pCW57.1 inducible lentiviral mammalian expression vector, TRE/Tet-ON promoter	pCW57.1	NA	NA	Addgene #41393
pENTR_pCW57.1	pENTR-GUS plasmid from LR Clonase II enzyme kit (Invitrogen 11791020) cloned into pCW57.1 vector via gateway cloning using LR clonase enzyme	pCW57.1	NA	NA	Baniulyte et al. 2024
∆Np63alpha_pCW57.1	∆Np63alpha from pTWIST cloning vector cloned into pCW57.1 vector via gateway cloning using LR clonase enzyme	pCW57.1	NA	NA	This work
∆Np63beta_pCW57.1	∆Np63beta from pTWIST cloning vector cloned cloned into pCW57.1 vector via gateway cloning using LR clonase enzyme	pCW57.1	NA	NA	This work
∆Np63beta∆TAD2_pCW57.1	∆Np63beta∆TAD2 from pTWIST cloning vector cloned cloned into pCW57.1 vector via gateway cloning using LR clonase enzyme	pCW57.1	NA	SL2092+SL2089 used for PCR in twist backbone	This work
∆Np63beta∆5_pCW57.1	∆Np63beta∆5 expressed in pCW57.1 vector, cloned from ∆Np63beta in pCW57.1 vector	pCW57.1	NA	SL2092+SL2203 on ∆Np63beta pCW57.1 template	This work
∆Np63beta∆5_pcDNA	∆Np63beta∆5 expressed in pcDNA3.1 vector	pcDNA3.1	NA	SL2092+SL2093 used on ∆Np63beta pcDNA template	This work
∆Np63beta∆TAD2_pcDNA	∆Nbp63beta∆TAD2 expressed in pcDNA3.1 vector	pcDNA3.1	AgeI+BamHI	SL2092+SL2089 on ∆Np63beta_Twist template- restriction ligation into pcDNA template	This work
TAp63beta∆TAD2_pcDNA	TAp63beta∆TAD2 expressed in pcDNA3.1 vector	pcDNA3.1	AgeI+BamHI	SL2092+SL2089 on TAp63beta_Twist template- restriction ligation into pcDNA template	This work
TAp63beta∆5_pcDNA	TAp63beta∆5 expressed in pcDNA3.1 vector	pcDNA3.1	NA	SL2092+SL2093 used on TAp63beta pcDNA template	This work
mutant 3	∆Np63beta-specific 5 amino acids 3' of the oligomerization domain of ∆Np63	pcDNA3.1	NA	SL2363+SL2364 used on ∆Np63∆TAD2 pcDNA template	This work
mutant 4	∆Np63delta with delta-specific 8 amino acids swapped with ∆Np63beta-specific 5 amino acids	pcDNA3.1	NA	SL2363+SL2366 used on ∆Np63delta pcDNA template	This work
mutant 5	∆Np63beta specific 5 amino acid C-terminus sequence swapped with ∆Np63delta specific 8 amino acid C-terminus sequence in pcDNA	pcDNA3.1	NA	SL2375+2376 used on ∆Np63beta∆5 pcDNA template	This work
mutant 6	∆Np63delta without delta-specific 8 amino acids	pcDNA3.1	NA	SL2092+SL2378 used on ∆Np63delta pcDNA template	This work
mutant 7	∆Np63beta without amino acids 356-408 in pcDNA	pcDNA3.1	NA	SL2379+2380 used on ∆Np63beta pcDNA template	This work
mutant 8	∆Np63delta-specific 8 amino acids 3' of the oligerimization domain of ∆Np63	pcDNA3.1	NA	SL2375+SL2382 used on ∆Np63beta∆TAD2 pcDNA template	This work

### Sheet: Twist cDNA sequences
p63 isoform name	refseq name	UniProt name	cDNA sequence
TAp63α	NM_003722.5	Q9H3D4-1	ATGAATTTTGAAACTTCACGGTGTGCCACCCTACAGTACTGCCCTGACCCTTACATCCAGCGTTTCGTAGAAACCCCAGCTCATTTCTCTTGGAAAGAAAGTTATTACCGATCCACCATGTCCCAGAGCACACAGACAAATGAATTCCTCAGTCCAGAGGTTTTCCAGCATATCTGGGATTTTCTGGAACAGCCTATATGTTCAGTTCAGCCCATTGACTTGAACTTTGTGGATGAACCATCAGAAGATGGTGCGACAAACAAGATTGAGATTAGCATGGACTGTATCCGCATGCAGGACTCGGACCTGAGTGACCCCATGTGGCCACAGTACACGAACCTGGGGCTCCTGAACAGCATGGACCAGCAGATTCAGAACGGCTCCTCGTCCACCAGTCCC…
TAp63β	NM_001114978.2	Q9H3D4-3	ATGAATTTTGAAACTTCACGGTGTGCCACCCTACAGTACTGCCCTGACCCTTACATCCAGCGTTTCGTAGAAACCCCAGCTCATTTCTCTTGGAAAGAAAGTTATTACCGATCCACCATGTCCCAGAGCACACAGACAAATGAATTCCTCAGTCCAGAGGTTTTCCAGCATATCTGGGATTTTCTGGAACAGCCTATATGTTCAGTTCAGCCCATTGACTTGAACTTTGTGGATGAACCATCAGAAGATGGTGCGACAAACAAGATTGAGATTAGCATGGACTGTATCCGCATGCAGGACTCGGACCTGAGTGACCCCATGTGGCCACAGTACACGAACCTGGGGCTCCTGAACAGCATGGACCAGCAGATTCAGAACGGCTCCTCGTCCACCAGTCCC…
TAp63𝜸	NM_001114979.2	Q9H3D4-5	ATGAATTTTGAAACTTCACGGTGTGCCACCCTACAGTACTGCCCTGACCCTTACATCCAGCGTTTCGTAGAAACCCCAGCTCATTTCTCTTGGAAAGAAAGTTATTACCGATCCACCATGTCCCAGAGCACACAGACAAATGAATTCCTCAGTCCAGAGGTTTTCCAGCATATCTGGGATTTTCTGGAACAGCCTATATGTTCAGTTCAGCCCATTGACTTGAACTTTGTGGATGAACCATCAGAAGATGGTGCGACAAACAAGATTGAGATTAGCATGGACTGTATCCGCATGCAGGACTCGGACCTGAGTGACCCCATGTGGCCACAGTACACGAACCTGGGGCTCCTGAACAGCATGGACCAGCAGATTCAGAACGGCTCCTCGTCCACCAGTCCC…
TAp63∆	NM_001329144.2	Q9H3D4-7	ATGAATTTTGAAACTTCACGGTGTGCCACCCTACAGTACTGCCCTGACCCTTACATCCAGCGTTTCGTAGAAACCCCAGCTCATTTCTCTTGGAAAGAAAGTTATTACCGATCCACCATGTCCCAGAGCACACAGACAAATGAATTCCTCAGTCCAGAGGTTTTCCAGCATATCTGGGATTTTCTGGAACAGCCTATATGTTCAGTTCAGCCCATTGACTTGAACTTTGTGGATGAACCATCAGAAGATGGTGCGACAAACAAGATTGAGATTAGCATGGACTGTATCCGCATGCAGGACTCGGACCTGAGTGACCCCATGTGGCCACAGTACACGAACCTGGGGCTCCTGAACAGCATGGACCAGCAGATTCAGAACGGCTCCTCGTCCACCAGTCCC…
∆Np63α	NM_001114980.2	Q9H3D4-2	ATGTTGTACCTGGAAAACAATGCCCAGACTCAATTTAGTGAGCCACAGTACACGAACCTGGGGCTCCTGAACAGCATGGACCAGCAGATTCAGAACGGCTCCTCGTCCACCAGTCCCTATAACACAGACCACGCGCAGAACAGCGTCACGGCGCCCTCGCCCTACGCACAGCCCAGCTCCACCTTCGATGCTCTCTCTCCATCACCCGCCATCCCCTCCAACACCGACTACCCAGGCCCGCACAGTTTCGACGTGTCCTTCCAGCAGTCGAGCACCGCCAAGTCGGCCACCTGGACGTATTCCACTGAACTGAAGAAACTCTACTGCCAAATTGCAAAGACATGCCCCATCCAGATCAAGGTGATGACCCCACCTCCTCAGGGAGCTGTTATCCGCGCC…
∆Np63β	NM_001114981.2	Q9H3D4-4	ATGTTGTACCTGGAAAACAATGCCCAGACTCAATTTAGTGAGCCACAGTACACGAACCTGGGGCTCCTGAACAGCATGGACCAGCAGATTCAGAACGGCTCCTCGTCCACCAGTCCCTATAACACAGACCACGCGCAGAACAGCGTCACGGCGCCCTCGCCCTACGCACAGCCCAGCTCCACCTTCGATGCTCTCTCTCCATCACCCGCCATCCCCTCCAACACCGACTACCCAGGCCCGCACAGTTTCGACGTGTCCTTCCAGCAGTCGAGCACCGCCAAGTCGGCCACCTGGACGTATTCCACTGAACTGAAGAAACTCTACTGCCAAATTGCAAAGACATGCCCCATCCAGATCAAGGTGATGACCCCACCTCCTCAGGGAGCTGTTATCCGCGCC…
∆Np63𝜸	NM_001114982.2	Q9H3D4-6	ATGTTGTACCTGGAAAACAATGCCCAGACTCAATTTAGTGAGCCACAGTACACGAACCTGGGGCTCCTGAACAGCATGGACCAGCAGATTCAGAACGGCTCCTCGTCCACCAGTCCCTATAACACAGACCACGCGCAGAACAGCGTCACGGCGCCCTCGCCCTACGCACAGCCCAGCTCCACCTTCGATGCTCTCTCTCCATCACCCGCCATCCCCTCCAACACCGACTACCCAGGCCCGCACAGTTTCGACGTGTCCTTCCAGCAGTCGAGCACCGCCAAGTCGGCCACCTGGACGTATTCCACTGAACTGAAGAAACTCTACTGCCAAATTGCAAAGACATGCCCCATCCAGATCAAGGTGATGACCCCACCTCCTCAGGGAGCTGTTATCCGCGCC…
∆Np63∆	NM_001329145.2	Q9H3D4-8	ATGTTGTACCTGGAAAACAATGCCCAGACTCAATTTAGTGAGCCACAGTACACGAACCTGGGGCTCCTGAACAGCATGGACCAGCAGATTCAGAACGGCTCCTCGTCCACCAGTCCCTATAACACAGACCACGCGCAGAACAGCGTCACGGCGCCCTCGCCCTACGCACAGCCCAGCTCCACCTTCGATGCTCTCTCTCCATCACCCGCCATCCCCTCCAACACCGACTACCCAGGCCCGCACAGTTTCGACGTGTCCTTCCAGCAGTCGAGCACCGCCAAGTCGGCCACCTGGACGTATTCCACTGAACTGAAGAAACTCTACTGCCAAATTGCAAAGACATGCCCCATCCAGATCAAGGTGATGACCCCACCTCCTCAGGGAGCTGTTATCCGCGCC…
